# WHOOPER Web application for Hands-On identification of proteins co-Occurrence among Phyla, focused on user ERgonomics

**DOI:** 10.1101/2025.06.19.660341

**Authors:** Sylvain Marthey, Natacha Baffo, Véronique Martin, Laiqa Zia Lodhi, María-Natalia Lisa, Gwenaëlle André

**Affiliations:** Université Paris-Saclay, INRAE, MaIAGE, Jouy-en-Josas, France; Instituto de Biología Molecular y Celular de Rosario (IBR CONICET-UNR), Ocampo y Esmeralda, Rosario S2002LRK, Argentina; Université Paris-Saclay, INRAE, BioinfOmics, MIGALE bioinformatics facility, 78350, Jouy-en-Josas, France; Plataforma de Biología Estructural y Metabolómica (PLABEM), Ocampo y Esmeralda, Rosario S2002LRK, Argentina

## Abstract

**Summary:** WHOOPER is an intuitive web application designed to facilitate the analysis of protein co-occurrence across taxa. By integrating HHblits and HMMER, it enables efficient detection of remote homologs across extensive proteomic datasets. Its results interface combines an original data representation with advanced dynamic filtering functionalities to enable real-time exploration and exploitation of alignment data. Addressing key limitations of existing tools, WHOOPER streamlines workflows for studying protein prevalence, co-occurrence, and phylogenetic patterns, supporting seamless export for downstream evolutionary and functional genomics research.

**Availability and implementation:** The code for Whopper is available at https://github.com/SmartBioInf/whooper. A public instance allowing the screening of more than 7500 reference proteomes from eukaryotes, bacteria, and archaea is available at: https://whooper.migale.inrae.fr
