## Supplementary Table 1 for "WHOOPER Web application for Hands-On identification of proteins co-Occurrence among Phyla, focused on user ERgonomics"

### Sheet: Feuille 1
Feature	Feature Category	WHOOPER	NCBI BLast	UniProt	HHblits (MPI Bioinformatics Toolkit)	HMMER (MPI Bioinformatics Toolkit)	HMMER	Foldseek	fast.genomics	FLaGs and webFlaGs	Annoview	InterProScan	MetaPhOrs 2.0:	STRING	GeCoViz
Webserver type	GENERAL	- Homology research - Gene coocurrence comparaison	Homology research	Homology research	Homology research	Homology research	Homology research	3D Structure comparaison	Phylogenetic profiling / Gene neighborhoods comparaison / Gene coocurrence comparaison	Gene neighborhoods comparaison	Gene neighborhoods comparaison	Protein Family / Domains Identification	Homology research	Precomputed protein–protein interactions database	Genomic context/neighborhoods comparaison
Homologs identification type		Direct by HMM-Sequence homology	Direct by sequence homology	Direct by sequence homology	Direct by HMM-HMM homology	Direct by HMM-Sequence homology	Direct by HMM-Sequence homology	Direct by Structure - Structure comparaison (after structure prédiction if entry is in fasta format)	Direct by sequence homology (mmseq2)	Direct by sequence homoly (blastp)	Direct by sequence homology	Indirect : by homology to a representative sequences in precomputed database (Homologous Superfamily /Family / Domain / Repeat)	Indirect : by homology to a representative sequences in precomputed database (phylogeny-based orthologs and paralogs)	Find homologs to database entry	Find homologs to closest orthologous group (KEGGs, eggNOGs), or protein family (PFAM)
Severals proteins analysis allowed		Yes	Yes	Yes	No	No	No	No	Yes (2 maximum)	No	No	Yes	No	Yes	No
Join analysis allowed		Yes	No	No	No	No	No	No	Yes (2 maximum)	No	No	No	No	Yes	No
Proteomes / Sequences database available		- 7551 proteomes from NCBI reference genomes for Bacteria, Archaea, and Eukaryota.	- Non-redundant protein sequences (nr) - RefSeq Select proteins (refseq_select) - Reference proteins (refseq_protein) - Model Organisms (landmark) - UniProtKB/Swiss-Prot(swissprot) - Patented protein sequences(pataa) - Protein Data Bank proteins(pdb) - Metagenomic proteins(env_nr) - Transcriptome Shotgun Assembly proteins (tsa_nr) - Experimental databases	- UniProtKB reference proteomes + Swiss-Prot - UniProtKB - UniProtKB with 3D structure (PDB) - UniProtKB with 3D structure predictions (AlphaFold) - UniProtKB reference proteomes - UniProtKB Swiss-Prot - UniRef100 - UniRef90 - UniRef50 - UniParc	- UniRef30_2023_02	- alphafold_uniprot_Aug22 - alphafold_uniprot50_Aug22 (default) - nr30_19_Aug - nr50_19_Aug - nr90_19_Aug - nr_19_Aug - nr_arc70_19_Aug - nr_arc90_19_Aug - nr_arc_19_Aug - nr_bac70_19_Aug - nr_bac90_19_Aug - nr_bac_19_Aug - nr_euk70_19_Aug - nr_euk90_19_Aug - nr_euk_19_Aug - nr_vir70_19_Aug - nr_vir90_19_Aug - nr_vir_19_Aug - pdb_nr_19_Aug - uniprot_trembl_19_Aug	- Reference Proteomes - UniProtKB - SwissProt - Pfam	- BFVD 2023_02 - AlphaFold/UniProt50 v4 - AlphaFold/Swiss-Prot v4 - AlphaFold/Proteome v4 - BFMD 20240623 - CATH50 4.3.0 - MGnify-ESM30 v1 - PDB100 20240101 - GMGCL 2204	- Representative genomes for 6,575 genera of Archaea and Bacteria	- refseq_select (representative records) - refseq_protein (full) - custom reduced database	- Annotree database	InterPro member databases and other sequences feature	- MetaPhOrs database	- more than 14 000 organisms	- KEGG - eggNOG - PFAM
Public Webserver available	AVAILABILITY	Yes	Yes	Yes	Yes	Yes	Yes	Yes	Yes	Yes	Yes	Yes	Yes	Yes	Yes
Code source available		Yes	No	No	No	No	No	Yes	Yes	Yes	No	Yes	No	No	Yes
Query fasta sequence allowed	SUBMISSION	Yes	Yes	Yes	Yes	Yes	Yes	Yes	Yes	Yes	Yes	Yes	Yes	Yes	Yes
Taxonomic selection/restriction enable		Yes	Yes	Yes	No	No	Yes	Yes	No	No	Yes	No	No	No	No
Proteome selection enable		Yes	Yes	Yes	No	No	Yes	Yes	No	No	Yes	No	No	Yes	No
Alignment parameters specification enable		Yes	Yes	Yes	Yes	Yes	Yes	No	No	Yes	Yes	No	Yes	Yes	No
Maximum number of proteomes to screen		250	No	No	No	No	No	No	No	No	No	No	No	No	250
Filters on individual queries results	RESULTS HANDLING	Yes	- Percent Identity - E value - Query Coverage - Taxonomy	- Identity - Score - E-Value - Taxonomy	No	No	- Taxonomy - Domain architecture	- Database	- Taxonomy - Taxonomy Level (phylum / class / order / family) - Type of homologs (orthologs / goods) - size of neighborhood to display	No	- gene name - annotation - remove selected tracks	No	- Search text field	None	- Select the closest orthologous group (KEGGs, eggNOGs), or protein family (PFAM) based on group description and e-value - select taxa / genomes to display - select isolation source to display - filters on gene neigthbohood to display
filters on relationships between homologs of different queries		- genomic distance	No	No	No	No	No	No	- genes are (both present/nearby) - Show (all taxa / taxa with homologs)	No	No	No	No	None	No
Sorting functions		No	- Description - Scientific Name - Common Name - Taxid - Max Score - Total Score - Query Cover - E value - Per. Ident	No	No	No	No	No	None	No	- manual drag and drop of track on chart - center track on a specific gene	No	- Target species - orthologs - Nº co-orthologs - CS - EL - Trees - Phylome - Ensembl - EggNog - OrthoMCL - TreeFAM - Hogenom	None	No
Results display		- Joint Graphical Summary : * Hits Coverage View * Hits Position View * Taxonomy - Table with alignments metrics / metadata / external ressources - Alignments - Input parameters	- Table with alignments metrics / metadata / external ressources - Graphical Summary (Hits Position View) - Conserved domains - Alignments - Taxonomy	- Table with alignments metrics / metadata / external ressources - Taxonomy - Hit Distribution - Text output - Input parameters	- Graphical Summary (Hits Position View) - Hit list - Alignments - Raw output - E-value Plot - Query Template MSA - Query MSA	- Graphical Summary (Hits Position View) - Hit list - Alignments - Raw output - E-value Plot - Query Template MSA - Query MSA	- Table with alignments metrics / metadata / external ressources - Taxonomy - Domains - Alignments details - Sequence Matches an Features - Coverage and Identity map - Distribution of signifiant Hits	- Table with alignments metrics / metadata / external ressources - Taxonomy - Graphical Summary (Hits Position View) - Sequence alignment details - Structure alignment details	- gene neighborhood of best hits mapped on a phylogenetic tree computed on the results - Table of taxonomic distribution - Table of taxonomic distribution of cooccurence - Plot of Score ratios in each genome	- gene neighborhood of best hits mapped on a phylogenetic tree computed on the results	- gene neighborhood of best hits mapped on a phylogenetic tree	InterPro matches to the protein : - Representative Domains - Family - Domain - Homologous Superfamily - Conserved Site - Ununtegrated Data	- Table with alignments metrics / metadata / external ressources	- Neighborhood - Cooccurence	- gene neighborhood of closest orthologous group mapped on a phylogenetic tree
Selection type for results export		- graphical selection on the results chart	- checkbox in results table	- checkbox in results table	- checkbox in Hits list ioutputs - checkbox in MSA outputs	- checkbox in Hits list ioutputs - checkbox in MSA outputs	- by applying filtering options	None	- by applying filtering options	- archive containing all results	- by applying filtering options	- by InterPro entry	- link for individual hit donwload - by applying filtering options	None	- by applying filtering options
Taxonomy Browsing		Yes	Yes	Yes	No	No	Yes	No	Yes	No	No	No	No	Yes	Yes
Real-time filtering		- Percentage of the Query sequence covered by the Hit - Percentage of Identity - Percentage of Similarity - Target Sequence Size	No	No	None	None	- Taxonomy	No	No	No	- remove selected tracks	Zoom on InterPro Entry location on query sequence	- Search text field	No	- select taxa / genomes to display - select isolation source to display - filters on gene neigthbohood to display
Overview of results avaibale		- Joint Graphical Summary : * Hits Coverage View * Hits Position View * Taxonomy	Taxonomy	- Taxonomy - Identity histogram - Score histogram - evalue histogram	- E-value Plot	- E-value Plot	- Taxonomy - Domains - Coverage and Identity map - Distribution of signifiant Hits	No	- Table of taxonomic distribution - Table of taxonomic distribution of cooccurence - Plot of Score ratios in each genome	No	No	- Identified InterPro entry positions on query sequence	No	- Chart of protein coocurrence mapped on pohylogenetic tree - Chart of protein neighborhood mapped on pohylogenetic tree	- gene neighborhood of closest orthologous group mapped on a phylogenetic tree
Interactive Data Visualization / Visual Analytics functionnalities		- Chart of protein's homolog co-occurence mapped on phylogenetic tree - Real-time filtering - Zoom on genome	No	- Taxonomy tree of the results - Hit distribution	None	None	- Taxonomy - Domains	- Visualisation of structures alignments details and associated manipulation features	- Plot of Score ratios in each genome	No	- Chart of protein's homolog neighborhood mapped on phylogenetic tree	Zoom on InterPro Entry location on query sequence	No	- Chart of protein coocurrence mapped on pohylogenetic tree - Chart of protein neighborhood mapped on pohylogenetic tree	- gene neighborhood of closest orthologous group mapped on a phylogenetic tree - real-time filtering and rending functionnalities (coloration) - interactive panels
Join visual analytics available		Yes	No	No	No	No	No	No	- Table of taxonomic distribution of cooccurence	No	No	No	No	Yes	No
Détails on homology assignation criteria		Alignment details	Alignment details	Alignment details	Alignment details	Alignment details	Alignment details	Alignment details (sequence and structure)	No	No	No	No	consistency score (CS)		- e-value
Show taxa without Homologs		Yes	No	No	No	No	No	No	No	No	No	No	No	Yes	No
Show taxa without Coocurence		Yes	No	No	No	No	No	No	Yes	No	No	No	No	Yes	No
Graphical selection		Yes	No	No	No	No	- Taxonomy - Domains	- Residues to be highlighted on 3D alignment	No	No	Yes	No	No	No	No
External Links		Yes	Yes	Yes	Yes	Yes	Yes	Yes	Yes	No	Yes	Yes	Yes	Yes	Yes
Fasta sequences of selected hits for one query	EXPORT	Yes	Yes	Yes	No	No	Yes	Yes	Yes	Yes	No	Yes	Yes	No	Yes
Fasta sequences of selected hits for several queries : grouped by genome		Yes	No	No	No	No	No	No	No	No	No	No	No	No	No
Fasta sequences of selected hits for several queries : grouped by queries		Yes	No	No	No	No	No	No	No	No	No	No	No	No	No
Mapping of homologs with taxonomy		Yes	No	Yes	No	No	Yes	Yes	Yes	No	Yes	No	No	No	Yes
Research parameters		Yes	No	Yes	No	No	No	No	No	Yes	No	No	No	No	No
Filtering criteria		Yes	No	No	No	No	No	No	No	Yes	No	No	No	No	No
Supplementary Table 1 : "Comparison of the different features of web servers used for homolog identification.
